# Spatial density and habitat associations of Atlantic Cod on the Northeastern US Continental Shelf

**DOI:** 10.1101/2025.01.08.631947

**Authors:** Katie Lankowicz, Graham D. Sherwood, Jonathan H. Grabowski, Lisa Kerr

**Affiliations:** Gulf of Maine Research Institute Portland, Maine; Northeastern University Marine Science Center Nahant, MA; University of Maine School of Marine Sciences Orono, ME

**Keywords:** Atlantic Cod, vector autoregressive spatiotemporal model, spatial density, habitat

## Abstract

The spatial distribution of the Atlantic cod (*Gadus morhua*) stock is shaped in part by several habitat and oceanographic variables. In this study, Vector Autoregressive Spatio-Temporal (VAST) models were used to combine data from multiple survey programs to hindcast seasonal spatial densities of three size classes of cod within the Northeast US Continental Shelf from 1982 to 2021. Bottom habitat characteristics, bottom water temperature, depth, and basin-averaged climate indices were included as density covariates. Depth, bottom temperature, and gravel sediments were strongly associated with spatial density. The relative abundance of all size classes generally decreased throughout the time series. Model outputs highlighted patches with persistently high spatial density despite range losses and declining abundance. This aligns with the basin model, a spatial dynamic frequently reported in collapsed fish stocks. The availability of habitat with suitable depth and temperature will likely be reduced under current projections of bottom water temperature, further endangering the recovery of the stock. Improving our understanding of cod habitat preferences and variation in spatial density will be important for future management efforts.
