## Supplemental Table SM 1 for "Spatial density and habitat associations of Atlantic Cod on the Northeastern US Continental Shelf"

Size	Dropped Model	Season	Stock	Ratio	TimeOut	Sig
Small	ASMFC	Spring	EGOM	0.986957128	2
Small	ASMFC	Spring	GBK	1.025660534	0
Small	ASMFC	Spring	SNE	1.012595953	0
Small	ASMFC	Spring	WGOM	0.983681819	0
Small	ASMFC	Fall	EGOM	1.05444689	0
Small	ASMFC	Fall	GBK	1.050420496	0
Small	ASMFC	Fall	SNE	1.065430435	0
Small	ASMFC	Fall	WGOM	0.993885313	0
Small	BLLS	Spring	EGOM	0.973341961	0
Small	BLLS	Spring	GBK	0.990158864	0
Small	BLLS	Spring	SNE	0.993844443	0
Small	BLLS	Spring	WGOM	1.001647853	1
Small	BLLS	Fall	EGOM	0.992263913	0
Small	BLLS	Fall	GBK	1.354464389	1
Small	BLLS	Fall	SNE	0.998486855	1
Small	BLLS	Fall	WGOM	1.09372657	2
Small	DFO	Spring	EGOM	1.035495132	0
Small	DFO	Spring	GBK	0.979492003	15	*
Small	DFO	Spring	SNE	1.039610436	0
Small	DFO	Spring	WGOM	0.984363593	4	*
Small	DFO	Fall	EGOM	1.147390985	6	*
Small	DFO	Fall	GBK	1.805078929	26	*
Small	DFO	Fall	SNE	0.785951181	23	*
Small	DFO	Fall	WGOM	1.005177028	3	*
Small	GSO	Spring	EGOM	0.978482504	0
Small	GSO	Spring	GBK	0.990937465	0
Small	GSO	Spring	SNE	0.992901808	0
Small	GSO	Spring	WGOM	0.995677684	0
Small	GSO	Fall	EGOM	0.988953291	0
Small	GSO	Fall	GBK	1.002243361	0
Small	GSO	Fall	SNE	0.963534468	0
Small	GSO	Fall	WGOM	0.999002528	0
Small	MADMF Industry	Spring	EGOM	1.116032958	3	*
Small	MADMF Industry	Spring	GBK	1.073576907	0
Small	MADMF Industry	Spring	SNE	1.044890656	0
Small	MADMF Industry	Spring	WGOM	1.154344016	6	*
Small	MADMF Industry	Fall	EGOM	1.081946402	1
Small	MADMF Industry	Fall	GBK	1.065910486	0
Small	MADMF Industry	Fall	SNE	0.989399192	0
Small	MADMF Industry	Fall	WGOM	1.0921046	4	*
Small	MADMF Inshore	Spring	EGOM	0.86197485	4	*
Small	MADMF Inshore	Spring	GBK	0.805144196	4	*
Small	MADMF Inshore	Spring	SNE	0.277915262	40	*
Small	MADMF Inshore	Spring	WGOM	0.39249065	39	*
Small	MADMF Inshore	Fall	EGOM	0.914554143	0
Small	MADMF Inshore	Fall	GBK	0.962421539	2
Small	MADMF Inshore	Fall	SNE	0.7355741	11	*
Small	MADMF Inshore	Fall	WGOM	0.688160259	27	*
Small	ME-NH	Spring	EGOM	0.957694492	12	*
Small	ME-NH	Spring	GBK	1.033900855	0
Small	ME-NH	Spring	SNE	1.06667756	1
Small	ME-NH	Spring	WGOM	1.010422261	0
Small	ME-NH	Fall	EGOM	0.936057048	18	*
Small	ME-NH	Fall	GBK	0.968822146	0
Small	ME-NH	Fall	SNE	1.032105096	0
Small	ME-NH	Fall	WGOM	1.012245382	1
Small	RIDEM	Spring	EGOM	0.941221856	0
Small	RIDEM	Spring	GBK	0.977434755	0
Small	RIDEM	Spring	SNE	0.882230005	14	*
Small	RIDEM	Spring	WGOM	0.936661888	0
Small	RIDEM	Fall	EGOM	1.001299618	0
Small	RIDEM	Fall	GBK	0.98144311	0
Small	RIDEM	Fall	SNE	1.221645414	4	*
Small	RIDEM	Fall	WGOM	1.027725441	1
Small	SMAST	Spring	EGOM	1.043725874	1
Small	SMAST	Spring	GBK	0.985839364	0
Small	SMAST	Spring	SNE	0.997766125	1
Small	SMAST	Spring	WGOM	1.115784163	3	*
Small	SMAST	Fall	EGOM	1.018765326	0
Small	SMAST	Fall	GBK	1.043802053	0
Small	SMAST	Fall	SNE	0.935908557	0
Small	SMAST	Fall	WGOM	0.988033535	0
Medium	ASMFC	Spring	EGOM	1.092008611	4	*
Medium	ASMFC	Spring	GBK	1.005198895	0
Medium	ASMFC	Spring	SNE	1.018618716	0
Medium	ASMFC	Spring	WGOM	1.189040304	19	*
Medium	ASMFC	Fall	EGOM	0.939127457	0
Medium	ASMFC	Fall	GBK	0.970685999	0
Medium	ASMFC	Fall	SNE	1.029796229	0
Medium	ASMFC	Fall	WGOM	1.045889175	0
Medium	BLLS	Spring	EGOM	0.807585984	1
Medium	BLLS	Spring	GBK	1.003571978	0
Medium	BLLS	Spring	SNE	1.006358757	0
Medium	BLLS	Spring	WGOM	0.841258977	8	*
Medium	BLLS	Fall	EGOM	0.741460482	4	*
Medium	BLLS	Fall	GBK	1.079526491	1
Medium	BLLS	Fall	SNE	1.031530256	0
Medium	BLLS	Fall	WGOM	0.806139338	10	*
Medium	DFO	Spring	EGOM	0.979539158	1
Medium	DFO	Spring	GBK	0.960936295	18	*
Medium	DFO	Spring	SNE	0.947239169	0
Medium	DFO	Spring	WGOM	0.999751735	2
Medium	DFO	Fall	EGOM	0.954611829	1
Medium	DFO	Fall	GBK	0.764726195	24	*
Medium	DFO	Fall	SNE	0.999518581	0
Medium	DFO	Fall	WGOM	0.95542635	10	*
Medium	GSO	Spring	EGOM	1.01335716	0
Medium	GSO	Spring	GBK	1.002561114	0
Medium	GSO	Spring	SNE	1.008677912	0
Medium	GSO	Spring	WGOM	1.004340202	0
Medium	GSO	Fall	EGOM	0.991308192	0
Medium	GSO	Fall	GBK	1.002218569	0
Medium	GSO	Fall	SNE	1.028763497	0
Medium	GSO	Fall	WGOM	0.999836362	0
Medium	MADMF Industry	Spring	EGOM	1.325909639	11	*
Medium	MADMF Industry	Spring	GBK	0.953799283	0
Medium	MADMF Industry	Spring	SNE	0.967414229	0
Medium	MADMF Industry	Spring	WGOM	1.009436015	4	*
Medium	MADMF Industry	Fall	EGOM	1.162116975	5	*
Medium	MADMF Industry	Fall	GBK	0.988027041	0
Medium	MADMF Industry	Fall	SNE	0.929402856	1
Medium	MADMF Industry	Fall	WGOM	0.970347436	3	*
Medium	MADMF Inshore	Spring	EGOM	0.897389508	0
Medium	MADMF Inshore	Spring	GBK	0.937718976	1
Medium	MADMF Inshore	Spring	SNE	1.162253884	5	*
Medium	MADMF Inshore	Spring	WGOM	0.869791787	14	*
Medium	MADMF Inshore	Fall	EGOM	1.04329071	0
Medium	MADMF Inshore	Fall	GBK	1.051631275	0
Medium	MADMF Inshore	Fall	SNE	1.53471543	29	*
Medium	MADMF Inshore	Fall	WGOM	1.040238411	2
Medium	ME-NH	Spring	EGOM	0.883553882	7	*
Medium	ME-NH	Spring	GBK	1.019567861	0
Medium	ME-NH	Spring	SNE	1.005014412	0
Medium	ME-NH	Spring	WGOM	1.011989495	0
Medium	ME-NH	Fall	EGOM	0.918933581	5	*
Medium	ME-NH	Fall	GBK	1.017554135	0
Medium	ME-NH	Fall	SNE	1.048487701	0
Medium	ME-NH	Fall	WGOM	1.012927877	1
Medium	RIDEM	Spring	EGOM	1.013552453	0
Medium	RIDEM	Spring	GBK	0.999556738	0
Medium	RIDEM	Spring	SNE	1.053363304	0
Medium	RIDEM	Spring	WGOM	0.996571555	0
Medium	RIDEM	Fall	EGOM	0.996203536	0
Medium	RIDEM	Fall	GBK	1.002942379	0
Medium	RIDEM	Fall	SNE	1.273363799	5	*
Medium	RIDEM	Fall	WGOM	0.997096679	0
Medium	SMAST	Spring	EGOM	1.021454962	1
Medium	SMAST	Spring	GBK	1.000197852	0
Medium	SMAST	Spring	SNE	0.947889362	0
Medium	SMAST	Spring	WGOM	1.049736537	3	*
Medium	SMAST	Fall	EGOM	0.975009826	0
Medium	SMAST	Fall	GBK	0.992238284	0
Medium	SMAST	Fall	SNE	0.967430883	0
Medium	SMAST	Fall	WGOM	1.01354829	2
