## Supplemental Table 1 for "Spatial density and habitat associations of Atlantic Cod on the Northeastern US Continental Shelf"

### Sheet: Sheet1
Substrate	Grain size range	Wentworth class name(s)
Mud	< 0.0039 - 0.0625 mm	Clay and silt
Sand	0.0625 - 2 mm	Sand
Gravel	2 - 64 mm	Gravel and pebble
Cobble	64 - 256 mm	Cobble
Rock	> 256 mm	Boulder
