## Supplemental Table 2 for "Spatial density and habitat associations of Atlantic Cod on the Northeastern US Continental Shelf"

### Sheet: Sheet1
Size class	Spatial-temporal effects	delta AIC	Anisotropy	Spatial	Spatiotemporal
Small	All effects on	0	On	1, 2	1, 2
	All effects on	19.18	Off	1, 2	1, 2
	All effects 1, no effects 2	1431.62	On	1	1
	All effects 1, no effects 2	1442.81	Off	1	1
	Spatial effects only 1, no effects 2	4436.8	Off	1	-
	Spatial effects only 1, no effects 2	4440.75	On	1	-
	No effects	9924.49	On	-	-
	No effects	9924.49	Off	-	-
Medium	All effects on	0	On	1, 2	1, 2
	All effects on	5	Off	1, 2	1, 2
	All effects 1, no effects 2	759.42	On	1	1
	All effects 1, no effects 2	763.9	Off	1	1
	Spatial effects only 1, no effects 2	1784.86	Off	1	-
	Spatial effects only 1, no effects 2	1785.7	On	1	-
	No effects	12190.1	On	-	-
	No effects	12190.1	Off	-	-
Large	All effects on	0	On	1, 2	1, 2
	All effects on	2.92	Off	1, 2	1, 2
	All effects 1, no effects 2	169.72	On	1	1
	All effects 1, no effects 2	170.61	Off	1	1
	Spatial effects only 1, no effects 2	970.81	Off	1	-
	Spatial effects only 1, no effects 2	972.99	On	1	-
	No effects	7483.41	On	-	-
	No effects	7483.41	Off	-	-
