## Supplemental Table 3 for "Spatial density and habitat associations of Atlantic Cod on the Northeastern US Continental Shelf"

### Sheet: Sheet1
Size class	Model	AIC	delta AIC
Small	All density covariates	60947.4	0
	No cobble	60958.3	10.91
	No mud	60965.1	17.65
	No NAO	60974.3	26.93
	No Sand	60982	34.6
	No rugosity	60994.1	46.72
	No gravel	61015.5	68.13
	No bottom temperature	61261.3	313.9
	No bathymetry	62111.1	1163.71
	No density covariates	62778.2	1830.75
Medium	All density covariates	66946	0
	No mud	66953	7
	No rugosity	66968.4	22.38
	No NAO	66969.2	23.19
	No sand	66998.4	52.33
	No gravel	67142.5	196.43
	No bathymetry	68095.5	1149.44
	No density covariates	69395.8	2449.8
Large	All density covariates	33399.8	0
	No rugosity	33403.3	3.58
	No NAO	33406.6	6.85
	No AMO	33418.1	18.36
	No gravel	33474	74.21
	No bottom temperature	33721	321.21
	No bathymetry	33806.9	407.11
	No density covariates	34494	1094.23
